# Cell Geometry and Membrane Protein Crowding Constrain *Escherichia coli* Growth Rate, Overflow Metabolism, Respiration, and Maintenance Energy

**DOI:** 10.1101/2024.08.21.609071

**Authors:** Ross P. Carlson, Tomáš Gedeon, Mauricio Garcia Benitez, Campbell Putnam, William R. Harcombe, Radhakrishnan Mahadevan, Ashley E. Beck

**Author notes:** Corresponding author: R.P.C.

## Abstract

The rules of prokaryotic cell design remain elusive. Here, a theory is presented for interpreting growth rate, overflow metabolism, respiration efficiency, and maintenance energy flux based on cell dimensions, membrane protein crowding, and metabolism. The theory employs biophysical properties and systems analysis to successfully interpret phenotypes of *Escherichia coli* K-12 strains MG1655 and NCM3722. These strains are genetically similar but differ in surface area-to-volume (SA:V) ratios (∼30%), growth rate on glucose (∼40%), and overflow-inducing growth rates (∼80%). Six predictions were tested and validated using experimental phenomics, proteomics, and mutant data. Analyses did not require assumptions regarding cytosolic macromolecular crowding highlighting the distinct properties of the theory. Cell geometry and membrane protein crowding are significant biophysical constraints of cell biology.
