## Supplementary Data S9 for "Cell Geometry and Membrane Protein Crowding Constrain *Escherichia coli* Growth Rate, Overflow Metabolism, Respiration, and Maintenance Energy"

### Sheet: DataS9
Supporting Information for
	Cell Geometry and Membrane Protein Crowding Constrain Escherichia coli Growth Rate, Overflow Metabolism, Respiration, and Maintenance Energy
	Ross P. Carlson1*, Tomáš Gedeon2, Mauricio Garcia Benitez3, Campbell Putnam1, William R. Harcombe4, Radhakrishnan Mahadevan3, Ashley E. Beck5
	1. Department of Chemical and Biological Engineering, Center for Biofilm Engineering, Montana State University, Bozeman, MT USA
	2. Department of Mathematical Sciences, Montana State University, Bozeman, MT USA
	3. Department of Chemical Engineering and Applied Chemistry, University of Toronto, Canada
	4. Department of Ecology, Evolution, and Behavior, University of Minnesota, St. Paul, MN USA
	5. Department of Biological and Environmental Sciences, Carroll College, Helena, MT USA
	*corresponding author: R.P.C., Email: rossc@montana.edu
	Supplementary Data S9
		analysis of maintenance energy fluxes as a function of growth rate, membrane surface area, protein hosting capacity, and P/O number
	tab:	mATP PO: demonstration of nonunique maintanance energy magnitude from experimental data with P/O = 1
	tab:	MRE perturbation: summary of simulation data for +/- 35% MRE parameter for 5 enzymes

### Sheet: mATP PO
experimental data from Beck et al 2022, 10.1128/msystems.00051-22												simulation summary
mu		0.64857		0.714433		0.678288						simulation file names
qmATP		G		GL		GA						230521EcMRETO_270xnocostQ10_PO
		M9 glucose medium		M9 glucose+lactate		M9 glucose+acetate						fMSA	5	5	6	6	7	7	8	8	9	9	10	10	11	11
	4	0	0	0	0	0	0					M9 G medium			0.114886	0.005411	0.108218	0.0075269	0.107814	0.00734595	0.107927	0.00691911	0.107548	0.00800482	0.107911	0.00821313		PtsG
	5	0	0	0	0	0	0								0.0185605	0.0107617	0.0248052	0.00351224	0.0255701	0.0025721	0.0255471	0.00256325	0.0256502	0.00275694	0.0255586	0.00282282		SDH
	6	30.8656	2.49849	22.2519	2.85649e-14	28.1185	2.47529								0	0	0	0	0	0	0	0	0	0	0	0		LDH
	7	40.7718	3.82951	30.932	3.05066	40.1729	2.12372								0	0	0	0	0	0	0	0	0	0	0	0		NUO
	8	41.1151	3.75072	33.4982	3.97201	40.3001	2.48534								0.0496763	0.0364207	0.0484546	0.0337722	0.0479514	0.0256844	0.0478811	0.0254564	0.0480092	0.0278713	0.0478575	0.0280371		NDH
	9	40.8015	3.76035	33.7981	4.2447	39.7531	2.83694								0	0	0	0	0	0	0	0	0	0	0	0		Cyd
	10	41.4476	4.11739	33.9705	4.24057	40.12	3.03337								0.137947	0.0111429	0.140418	0.0216158	0.139855	0.0194108	0.139662	0.0192542	0.140066	0.021022	0.139615	0.0212088		Cyo
	11	40.692	4.03272	34.116	4.148	40.5034	2.76142								0.478064	0.038209	0.481345	0.05535	0.47718	0.0449943	0.476328	0.0447795	0.478128	0.0487566	0.476119	0.0490763		ATP synthase
															0.0246767	0.0395456	0.0397486	0.0239248	0.0454492	0.00540559	0.0458721	0.00577904	0.0449525	0.00593378	0.0459673	0.0056694		Transhydrogenase
															0	0	0	0	0	0	0	0	0	0	0	0		Acetate Transport
															0.152953	0.0030064	0.136304	0.00180047	0.135583	0.0016632	0.136106	0.00184132	0.135119	0.00181302	0.136271	0.00164137		Ammonia Transport
															0	0	0	0	0	0	0	0	0	0	0	0		Lactate Transport
PO		G		GL		GA									0	0	0	0	0	0	0	0	0	0	0	0		Formate Transport
															0.00675445	0.00013308	0.00601925	7.96987e-05	0.0059874	7.36227e-05	0.0060105	8.15073e-05	0.00596691	8.02546e-05	0.00601777	7.26563e-05		Sulfate Transport
	4	0	0	0	0	0	0								0.0164809	0.000324715	0.014687	0.000194465	0.0146093	0.000179639	0.0146656	0.000198878	0.0145593	0.000195821	0.0146834	0.000177281		Phosphate Transport
	5	0	0	0	0	0	0								30.8656	2.49849	40.7718	3.82951	41.1151	3.75072	40.8015	3.76035	41.4476	4.11739	40.692	4.03272		qmATP
	6	1	0	1	0	1	0								1	0	1	0	1	0	1	0	1	0	1	0		PO
	7	1	0	1	0	1	0								8.42454	0.0713565	9.46527	0.324634	9.67614	0.341923	9.8415	0.328962	10.0915	0.369395	10.2095	0.378503		MRE
	8	1	0	1	0	1	0					fMSA	5	5	6	6	7	7	8	8	9	9	10	10	11	11
	9	1	0	1	0	1	0					M9 GL medium			0.093583	4.29502e-16	0.0853102	0.00636456	0.0838398	0.00722154	0.0834489	0.00779483	0.0834317	0.00703252	0.0836993	0.00771598		PtsG
	10	1	0	1	0	1	0								0.0150924	2.84603e-17	0.0208058	0.00743501	0.0230044	0.00277758	0.0230855	0.00289546	0.0230942	0.00295597	0.0230978	0.00283006		SDH
	11	1	0	1	0	1	0								0.0183944	2.84603e-17	0.0167467	0.00132424	0.01645	0.00114164	0.0165113	0.00119506	0.0164967	0.00121967	0.016344	0.00127791		LDH
															0	0	0	0	0	0	0	0	0	0	0	0		NUO
															0.0409416	5.52376e-16	0.0403449	0.0362768	0.0397837	0.0262673	0.0398187	0.0277956	0.0398557	0.0276517	0.03995	0.0272566		NDH
															0	0	0	0	0	0	0	0	0	0	0	0		Cyd
															0.129608	4.63283e-16	0.131703	0.0176696	0.131993	0.0205236	0.132203	0.0215388	0.132288	0.021885	0.132389	0.0211718		Cyo
ATP synthase fraction		G		GL		GA									0.454083	1.2869e-15	0.446455	0.0493176	0.444955	0.0475688	0.445908	0.0499512	0.446284	0.0507205	0.446701	0.0490386		ATP synthase
															0.00919988	2.56142e-17	0.0496204	0.0333131	0.0564124	0.00573142	0.055891	0.00606386	0.0557103	0.00604603	0.0555615	0.00582179		Transhydrogenase
	4	0	0	0	0	0	0								0	0	0	0	0	0	0	0	0	0	0	0		Acetate Transport
	5	0	0	0	0	0	0								0.170496	3.40286e-16	0.1477	0.00170738	0.143565	0.00170651	0.14307	0.00174062	0.142843	0.00165676	0.142646	0.00162501		Ammonia Transport
	6	0.478064	0.038209	0.454083	1.2869e-15	0.478679	0.0346779								0.0427013	0	0.0388762	0	0.0381875	0	0.0383298	0	0.038296	0	0.0379414	0		Lactate Transport
	7	0.481345	0.05535	0.446455	0.0493176	0.476821	0.0353435								0	0	0	0	0	0	0	0	0	0	0	0		Formate Transport
	8	0.47718	0.0449943	0.444955	0.0475688	0.471594	0.0289294								0.00752916	3.40286e-18	0.0065225	7.55783e-05	0.00633989	7.55399e-05	0.00631801	7.70497e-05	0.00630801	7.33376e-05	0.00629931	7.19321e-05		Sulfate Transport
	9	0.476328	0.0447795	0.445908	0.0499512	0.469971	0.0331188								0.0183711	1.36114e-17	0.0159149	0.000184411	0.0154693	0.000184317	0.0154159	0.000188001	0.0153915	0.000178944	0.0153703	0.000175514		Phosphate Transport
	10	0.478128	0.0487566	0.446284	0.0507205	0.471038	0.0364269								22.2519	2.85649e-14	30.932	3.05066	33.4982	3.97201	33.7981	4.2447	33.9705	4.24057	34.116	4.148		qmATP
	11	0.476119	0.0490763	0.446701	0.0490386	0.472288	0.0327979								1	0	1	0	1	0	1	0	1	0	1	0		PO
															8.45375	1.24971e-14	9.66038	0.232276	10.0771	0.377546	10.3283	0.395061	10.5537	0.406649	10.7545	0.393802		MRE
												fMSA	5	5	6	6	7	7	8	8	9	9	10	10	11	11
												M9 GA medium			0.11798	0.00314196	0.108449	0.00450635	0.108081	0.00448531	0.108398	0.00484761	0.108217	0.00536971	0.10789	0.00485859		PtsG
															0.0155731	0.0112814	0.0249045	0.00263398	0.0256023	0.00168772	0.0255193	0.00193021	0.0255635	0.00217833	0.0256596	0.00195391		SDH
															0	0	0	0	0	0	0	0	0	0	0	0		LDH
															0	0	0	0	0	0	0	0	0	0	0	0		NUO
															0.0503938	0.0360925	0.0479819	0.0218098	0.0474222	0.0163758	0.0473031	0.0187074	0.0473853	0.0205375	0.047465	0.0184916		NDH
															0	0	0	0	0	0	0	0	0	0	0	0		Cyd
															0.137091	0.00997785	0.139347	0.01262	0.138587	0.0124177	0.138222	0.0141969	0.138462	0.0156681	0.138741	0.0140956		Cyo
															0.478679	0.0346779	0.476821	0.0353435	0.471594	0.0289294	0.469971	0.0331188	0.471038	0.0364269	0.472288	0.0327979		ATP synthase
															0.0147684	0.0366688	0.0414944	0.0238335	0.0481319	0.00398666	0.048956	0.00461712	0.0484193	0.00470431	0.047769	0.00434847		Transhydrogenase
															0	0	0	0	0	0	0	0	0	0	0	0		Acetate Transport
															0.161049	0.00376146	0.139769	0.00162955	0.139405	0.00175953	0.140316	0.00194083	0.139695	0.00162351	0.139062	0.00167272		Ammonia Transport
															0	0	0	0	0	0	0	0	0	0	0	0		Lactate Transport
															0	0	0	0	0	0	0	0	0	0	0	0		Formate Transport
															0.00711197	0.000166503	0.00617223	7.21332e-05	0.00615616	7.78865e-05	0.00619639	8.59121e-05	0.00616896	7.18658e-05	0.00614104	7.4044e-05		Sulfate Transport
															0.0173532	0.000406268	0.0150603	0.000176005	0.015021	0.000190043	0.0151192	0.000209626	0.0150523	0.000175353	0.0149841	0.000180667		Phosphate Transport
															28.1185	2.47529	40.1729	2.12372	40.3001	2.48534	39.7531	2.83694	40.12	3.03337	40.5034	2.76142		qmATP
															1	0	1	0	1	0	1	0	1	0	1	0		PO
															8.45174	0.0092141	9.67755	0.171825	9.90282	0.215988	10.0533	0.241904	10.2768	0.276515	10.5112	0.248333		MRE

### Sheet: MRE perturbation
Base scenario, batch growth M9 glucose							ATP syn -35% MRE		ATP syn +35% MRE		Nuo -35% MRE		Nuo +35% MRE		PtsG -35% MRE		PtsG +35% MRE		AmtB -35% MRE		AmtB +35% MRE		Cyo -35% MRE		Cyo +35% MRE
fraction of central metabolism surface area							fraction of central metabolism surface area
mean	error	100 simulations					mean	error	mean	error	mean	error	mean	error	mean	error	mean	error	mean	error	mean	error	mean	error	mean	error	100 simulations each condition
0.10325	0.00734643	PtsG					0.0878961	0.0061188	0.119324	0.00825892	0.101112	0.0069861	0.1045	0.00740184	0.0998352	0.00715593	0.107301	0.00673322	0.0982807	0.00651668	0.0992372	0.00705225	0.0987047	0.00665891	0.107881	0.00745872	PtsG
0.0228941	0.00364377	SDH					0.0209093	0.00211311	0.0234948	0.00364556	0.0236126	0.0020649	0.0243233	0.00200339	0.0238099	0.00248147	0.0242489	0.00156015	0.0231362	0.00221577	0.0237178	0.00243037	0.0235528	0.00245155	0.023912	0.00142613	SDH
0	0	LDH					0	0	0	0	0	0	0	0	0	0	0	0	0	0	0	0	0	0	0	0	LDH
0.0568174	0.0165753	NUO					0.152622	0.00565256	0	0	0.0546322	0.0108074	0.0276432	0.00600439	0.0595044	0.00813941	0.0129641	0.0050341	0.0762702	0.00741065	0.063447	0.00812794	0.0682285	0.00743274	0.0156307	0.00475252	NUO
0.0449343	0.0365102	NDH					0.0351153	0.0268094	0.0549107	0.0291725	0.0434803	0.03676	0.0460767	0.0357245	0.0430047	0.0332465	0.0482944	0.0332394	0.0413553	0.0294725	0.0426964	0.0322537	0.0422386	0.0315203	0.0480452	0.0366966	NDH
0.0192971	0	Cyd					0	0	0.0969932	0	5.91544e-05	0	0.000529357	0	0	0	0.00736429	0	0	0	0	0	0	0	0.00952158	0	Cyd
0.121524	0.0530005	Cyo					0.11422	0.0159978	0.0933663	0.05938	0.130691	0.0184937	0.135626	0.0194867	0.130052	0.0189479	0.135693	0.0182086	0.126508	0.0166868	0.129471	0.0182638	0.128516	0.0182696	0.133588	0.0153516	Cyo
0.453873	0.0675278	ATP synthase					0.424909	0.0292628	0.4387	0.0403911	0.459437	0.0310306	0.472022	0.042976	0.457691	0.032753	0.479949	0.0312725	0.448674	0.028338	0.456671	0.0309769	0.454357	0.0320915	0.47551	0.0324348	ATP synthase
0.0275784	0.0338477	Transhydrogenase					0.0369536	0.00445336	0.00027585	0.00301892	0.0401276	0.0158491	0.0380283	0.0238276	0.041603	0.00583805	0.0291299	0.0323	0.0424062	0.00456697	0.0412866	0.00495051	0.0413567	0.00523927	0.0291034	0.0364244	Transhydrogenase
0	0	Acetate Transport					0	0	0	0	0	0	0	0	0	0	0	0	0	0	0	0	0	0	0	0	Acetate Transport
0.130073	0.00165014	Ammonia Transport					0.110576	0.00139593	0.150129	0.00215194	0.127482	0.00163862	0.131305	0.00173258	0.125444	0.0016776	0.134607	0.00180936	0.124462	0.001504	0.124551	0.00162445	0.124182	0.00166756	0.136129	0.00175585	Ammonia Transport
0	0	Lactate Transport					0	0	0	0	0	0	0	0	0	0	0	0	0	0	0	0	0	0	0	0	Lactate Transport
0	0	Formate Transport					0	0	0	0	0	0	0	0	0	0	0	0	0	0	0	0	0	0	0	0	Formate Transport
0.00574405	7.30445e-05	Sulfate Transport					0.00488306	6.17915e-05	0.00662973	9.52569e-05	0.00562965	7.25347e-05	0.00579847	7.66937e-05	0.00553965	7.42601e-05	0.0059443	8.00922e-05	0.00549627	6.65756e-05	0.00550023	7.19073e-05	0.00548391	7.38155e-05	0.00601151	7.77237e-05	Sulfate Transport
0.0140155	0.000178229	Phosphate Transport					0.0119147	0.000150771	0.0161765	0.000232427	0.0137364	0.000176985	0.0141483	0.000187133	0.0135167	0.000181195	0.0145041	0.000195425	0.0134109	0.000162444	0.0134206	0.000175454	0.0133807	0.00018011	0.0146681	0.000189646	Phosphate Transport
other simulations properties
39.7809	5.37066	qATP (mmol ATP/d cdw/h)					45.2923	3.2114	30.9978	1.2626	42.0071	2.70283	41.8744	3.31639	42.8771	3.18957	40.93	2.046	42.0826	2.80078	43.2249	3.04736	42.9814	3.15773	39.8	2.02548	qmATP	qATP (mmol ATP/d cdw/h)
0.984017	0.104009	PO					1.08766	0.0182177	0.807153	0.100503	1.02834	0.0239115	1.01284	0.015101	1.03077	0.0185495	0.991018	0.0381929	1.04003	0.0175482	1.03286	0.0188359	1.03545	0.0176614	0.987753	0.0403554	PO
plot #			1		1		2		2		3		3		4		4		5		5
qATP (mmol ATP/d cdw/h)			45.2923	3.2114	30.9978	1.2626	42.0826	2.80078	43.2249	3.04736	42.9814	3.15773	39.8	2.02548	42.8771	3.18957	40.93	2.046	42.0071	2.70283	41.8744	3.31639
fraction of base case qATP			1.07839		0.738044		1.00197		1.02917		1.02337		0.947618		1.02088		0.974524		1.00017		0.997009
			ATP syn -35% MRE		ATP syn +35% MRE		AmtB -35% MRE		AmtB +35% MRE		Cyo -35% MRE		Cyo +35% MRE		PtsG -35% MRE		PtsG +35% MRE		Nuo -35% MRE		Nuo +35% MRE
1		1		2		2		3		3		4		4		5		5
45.2923	3.2114	30.9978	1.2626	42.0826	2.80078	43.2249	3.04736	42.9814	3.15773	39.8	2.02548	42.8771	3.18957	40.93	2.046	42.0071	2.70283	41.8744	3.31639
ATP		ATP		Amt		Amt		Cyo		Cyo		PtsG		PtsG		Nuo		Nuo
