## Supplementary Data S1 for "Cell Geometry and Membrane Protein Crowding Constrain *Escherichia coli* Growth Rate, Overflow Metabolism, Respiration, and Maintenance Energy"

### Sheet: DataS1
Supporting Information for
	Cell Geometry and Membrane Protein Crowding Constrain Escherichia coli Growth Rate, Overflow Metabolism, Respiration, and Maintenance Energy
	Ross P. Carlson1*, Tomáš Gedeon2, Mauricio Garcia Benitez3, Campbell Putnam1, William R. Harcombe4, Radhakrishnan Mahadevan3, Ashley E. Beck5
	1. Department of Chemical and Biological Engineering, Center for Biofilm Engineering, Montana State University, Bozeman, MT USA
	2. Department of Mathematical Sciences, Montana State University, Bozeman, MT USA
	3. Department of Chemical Engineering and Applied Chemistry, University of Toronto, Canada
	4. Department of Ecology, Evolution, and Behavior, University of Minnesota, St. Paul, MN USA
	5. Department of Biological and Environmental Sciences, Carroll College, Helena, MT USA
	*corresponding author: R.P.C., Email: rossc@montana.edu
	Supplementary Data S1
		literature survey of enzyme properties and extracellular flux data for E. coli K 12 strains MG1655 and NCM3722 with synthesis into consensus data sets
	tab:	consensus fluxes: literature review of extracellular fluxes with equation fitting for E. coli MG1655 and NCM3722
	tab:	enzymeSAvV: comparison of the surface area requirements and the amino acid (volume) requirement of 22 membrane associated enzymes

### Sheet: consensus fluxes
Maximum growth rate on glucose salts media and biomass yield on glucose											Maximum growth rate on glucose salts media and biomass yield on glucose
MG1653											NCM3722
			mu max	Yx/S											mu max	Yx/S
			0.65	0.4		Beck et al 2023									0.97	0.4		Mori et al 2016
			0.67	0.43		Beck et al 2023									1.01	N.A.		Basan et al 2015
			0.67	0.39		Beck et al 2023									0.94	0.47		Mori et al 2023
			0.73	0.42		Monk et al 2016									0.92	0.466		Mori et al 2023
			0.7	0.39		Varma and Palsson 1993									1.03	N.A.		Si et al 2017
			0.68	0.37		Nanchen et al 2005									0.88	N.A.		Si et al 2017
			0.69	N.A.		Mori et al 2021									1.06	N.A.		Si et al 2017
			0.71	N.A.		Mori et al 2022
			0.7	N.A.		Si et al 2017								mu (h^-1)	0.972857	0.0642169
			0.69	N.A.		Si et al 2017								Yx/s (g/g)	0.445333	0.0393107
			0.67	N.A.		Si et al 2017
			0.67	0.42		Enjalbert et al 2013
		mu (h^-1)	0.685833	0.0219331
		Yx/s (g/g)	0.402857	0.0219089		references below												references below
MG1655, consensus flux data
		mu (h^-1)		qace(mmol/(gcdw*h)
cell color = point color		0.1		0	Folsom,Ishii
		0.2		0	Folsom,Yao
		0.3		0	Folsom
		0.4		0	Folsom,Ishii
		0.73		3.5	Monk
		0.55		2.5	Nachen
		0.6		4	Nachen
		0.4		1.25	Nachen
		0.5		0.5	Nachen
		0.31		0.2	Valgepea
		0.41		0.7	Valgepea
		0.49		2	Valgepea
		0.7		4	Varma
		0.62		1.1	Varma
		0.67		2.14	Enjalbert
					references below
		mu (h^-1)	Yx/s (g/g)	ref	qglc (mmol/(gcdw*h)
		0.1	0.356125	Folsom	1.56
		0.2	0.413863	Folsom	2.68473
		0.3	0.411885	Folsom	4.04644												biomass
		0.4	0.375375	Folsom	5.92												first derivative		0.513713
		0.1	0.315	Nanchen	1.76367
		0.1	0.35	Nanchen	1.5873
		0.125	0.35	Nanchen	1.98413
		0.125	0.325	Nanchen	2.13675
		0.2	0.37	Nanchen	3.003
		0.2	0.375	Nanchen	2.96296
		0.3	0.375	Nanchen	4.44444
		0.3	0.37	Nanchen	4.5045
		0.4	0.4	Nanchen	5.55556
		0.4	0.38	Nanchen	5.84795
		0.51	0.42	Nanchen	6.74603
		0.55	0.42	Nanchen	7.27513
		0.575	0.415	Nanchen	7.69746
		0.68	0.37	Nanchen	10.2102
		0.21	0.43	Valgepea	2.71318
		0.31	0.45	Valgepea	3.82716
		0.41	0.435	Valgepea	5.23627
		0.49	0.425	Valgepea	6.40523
		0.4	0.411523	Varma	5.4
		0.5	0.444444	Varma	6.25
		0.7	0.388889	Varma	10
		0.73	0.425557	Monk	9.53
		0.67	0.424	Enjalbert	8.73
		ave:	0.39358		references below
MG1655, simulation fluxes based on consensus data
						specific rate values		q (mmol / (g cdw h)											error q (mmol / (g cdw h)								mu max = 0.67/h		PtsG saturation calculations
					mu	qglc	qpyr	qsuc	qlacout	qlacin	qfor	qaceout	qacein	qetoh		mu	qglc	qpyr	qsuc	qlacout	qlacin	qfor	qaceout	qacein	qetoh				S (mM)	sat'n
		1			0.1	1.566	0	0	0	0	0	0	0	0		0.011	0.10962	0	0	0	0	0	0	0	0		0.1		0.000877193	0.149254
		2			0.15	2.223	0	0	0	0	0	0	0	0		0.01	0.15561	0	0	0	0	0	0	0	0		0.15		0.00144231	0.223881
		3			0.2	2.88	0	0	0	0	0	0	0	0		0.01	0.2016	0	0	0	0	0	0	0	0		0.2		0.00212766	0.298507
		4			0.25	3.537	0	0	0	0	0	0	0	0		0.01	0.24759	0	0	0	0	0	0	0	0		0.25		0.00297619	0.373134
		5			0.3	4.194	0	0	0	0	0	0	0	0		0.02	0.29358	0	0	0	0	0	0	0	0		0.3		0.00405405	0.447761
		6			0.333	4.62762	0	0	0	0	0	0	0	0		0.02	0.323933	0	0	0	0	0	0	0	0		0.333		0.00494065	0.497015
		7			0.366	5.06124	0	0	0	0	0	0.201888	0	0		0.02	0.354287	0	0	0	0	0	0	0	0		0.366		0.00601974	0.546269
		8			0.4	5.508	0	0	0	0	0	0.5272	0	0		0.02	0.38556	0	0	0	0	0	0	0	0		0.4		0.00740741	0.597015
		9			0.433	5.94162	0	0	0	0	0	0.842944	0	0		0.02	0.415913	0	0	0	0	0	0.0590061	0	0		0.433		0.00913502	0.646269
		10			0.466	6.37524	0	0	0	0	0	1.15869	0	0		0.02	0.446267	0	0	0	0	0	0.0811082	0	0		0.466		0.0114216	0.695522
		11			0.5	6.822	0	0	0	0	0	1.484	0	0		0.02	0.47754	0	0	0	0	0	0.10388	0	0		0.5		0.0147059	0.746269
		12			0.533	7.25562	0	0	0	0	0	1.79974	0	0		0.02	0.507893	0	0	0	0	0	0.125982	0	0		0.533		0.0194526	0.795522
		13			0.566	7.68924	0	0	0	0	0	2.11549	0	0		0.02	0.538247	0	0	0	0	0	0.148084	0	0		0.566		0.0272115	0.844776
		14			0.6	8.136	0	0	0	0	0	2.4408	0	0		0.02	0.56952	0	0	0	0	0	0.170856	0	0		0.6		0.0428571	0.895522
		15			0.633	8.56962	0	0	0	0	0	2.75654	0	0		0.02	0.599873	0	0	0	0	0	0.192958	0	0		0.633		0.0855405	0.944776
		16			0.666	9.00324	0	0	0	0	0	3.07229	0	0		0.02	0.630227	0	0	0	0	0	0.21506	0	0		0.666		0.8325	0.99403
		17			0.7	9.45	0	0	0	0	0	3.3976	0	0		0.02	0.6615	0	0	0	0	0	0.237832	0	0		0.7		0	1
		18			0.733	9.88362	0	0	0	0	0	3.71334	0	0		0.02	0.691853	0	0	0	0	0	0.259934	0	0		0.733		0	1
		19			0.766	10.3172	0	0	0	0	0	4.02909	0	0		0.02	0.722207	0	0	0	0	0	0.282036	0	0		0.766		0	1
		20			0.8	10.764	0	0	0	0	0	4.3544	0	0		0.02	0.75348	0	0	0	0	0	0.304808	0	0		0.8		0	1
		21			0.833	11.1976	0	0	0	0	0	4.67014	0	0		0.02	0.783833	0	0	0	0	0	0.32691	0	0		0.833		0	1
		22			0.866	11.6312	0	0	0	0	0	4.98589	0	0		0.02	0.814187	0	0	0	0	0	0.349012	0	0		0.866		0	1
		23			0.9	12.078	0	0	0	0	0	5.3112	0	0		0.02	0.84546	0	0	0	0	0	0.371784	0	0		0.9		0	1
NCM3722, consensus flux data
		Mori 2016
		mu	qace (mmol/(gcdw*h))	Yx/g	qglc (mmol/(gcdw*h)
cell color = point color		0.1	0	0.45	1.23457
		0.2	0	0.5	2.22222
		0.3	0	0.5	3.33333
		0.4	0	0.5	4.44444
		0.5	0	0.5	5.55556
		0.6	0	0.5	6.66667																									biomass
		0.7	0.25	0.5	7.77778																									first derivative		0.623676
		0.75	0.8	0.5	8.33333
		0.8	1.4	0.5	9.35673
		0.85	3	0.5	10.4
		0.9	5	0.5	11.4
		0.95	7.3	0.5	12.7
		1		0.4	14
		Basan 2012
		mu	qace (mmol/(gcdw*h))	Yx/g	qglc (mmol/(gcdw*h)
		0.33	0	0.43036	4.26
		0.58	0	0.495726	6.5
		0.68	0	0.479413	7.88
		0.71	0	0.505698	7.8
		0.74	0	0.488255	8.42
		0.75	0	0.483372	8.62
		0.78	0.06	0.4858	8.92
		0.81	1.4	0.455466	9.88
		0.81	2.32	0.479744	9.38
		0.87	3	0.469256	10.3
		0.88	3.76	0.438072	11.16
		0.88	3.88	0.478365	10.22
		Mori 2023
		mu	qace (mmol/(gcdw*h))	Yx/g	qglc (mmol/(gcdw*h)
		0.94	3.94	0.438072	11.1
		0.92	6.08	0.478365	10.96
			ave:	0.471855
NCM3722, simulation fluxes based on consensus data
					specific rate values			q (mmol / (g cdw h)							error q (mmol / (g cdw h)											mu max = 1.0/h		PtsG saturation calculations
					mu	qglc	qpyr	qsuc	qlacout	qlacin	qfor	qaceout	qacein	etohout	mu	qglc	qpyr	qsuc	qlacout	qlacin	qfor	qaceout	qacein	etohout				S (mM)	sat'n
		1	24		0.1	1.5	0	0	0	0	0	0	0	0	0.011	0.105	0	0	0	0	0	0	0	0		0.1		0.000555556	0.1
		2	25		0.15	2	0	0	0	0	0	0	0	0	0.011	0.14	0	0	0	0	0	0	0	0
		3	26		0.2	2.5	0	0	0	0	0	0	0	0	0.011	0.175	0	0	0	0	0	0	0	0		0.2		0.00125	0.2
		4	27		0.25	3.02305	0	0	0	0	0	0	0	0	0.011	0.211613	0	0	0	0	0	0	0	0
		5	28		0.3	3.5461	0	0	0	0	0	0	0	0	0.011	0.248227	0	0	0	0	0	0	0	0		0.3		0.00214286	0.3
		6	29		0.35	4.08786	0	0	0	0	0	0	0	0	0.011	0.286151	0	0	0	0	0	0	0	0
		7	30		0.4	4.62963	0	0	0	0	0	0	0	0	0.011	0.324074	0	0	0	0	0	0	0	0		0.4		0.00333333	0.4
		8	31		0.45	5.1785	0	0	0	0	0	0	0	0	0.011	0.362495	0	0	0	0	0	0	0	0
		9	32		0.5	5.72738	0	0	0	0	0	0	0	0	0.011	0.400916	0	0	0	0	0	0	0	0		0.5		0.005	0.5
		10	33		0.55	6.26369	0	0	0	0	0	0	0	0	0.011	0.438458	0	0	0	0	0	0	0	0
		11	34		0.6	6.8	0	0	0	0	0	0	0	0	0.011	0.476	0	0	0	0	0	0	0	0		0.6		0.0075	0.6
		12	35		0.65	7.4	0	0	0	0	0	0.125	0	0	0.011	0.518	0	0	0	0	0	0	0	0
		13	36		0.7	8	0	0	0	0	0	0.25	0	0	0.01	0.56	0	0	0	0	0	0	0	0		0.7		0.0116667	0.7
		14	37		0.75	8.77	0	0	0	0	0	0.8	0	0	0.02	0.6139	0	0	0	0	0	0	0	0		0.75		0.015	0.75
		15	38		0.8	9.3538	0	0	0	0	0	1.4	0	0	0.02	0.654766	0	0	0	0	0	0.098	0	0		0.8		0.02	0.8
		16	39		0.85	10.4	0	0	0	0	0	3	0	0	0.02	0.728	0	0	0	0	0	0.21	0	0		0.85		0.0283333	0.85
		17	40		0.9	11.4151	0	0	0	0	0	5	0	0	0.02	0.799058	0	0	0	0	0	0.35	0	0		0.9		0.045	0.9
		18	41		0.95	12.622	0	0	0	0	0	7.3	0	0	0.02	0.883537	0	0	0	0	0	0.511	0	0		0.95		0.095	0.95
		19	42		1	13.9564	0	0	0	0	0	9.3	0	0	0.02	0.976948	0	0	0	0	0	0.651	0	0		1		0	1
		20	43		1.05	15.4319	0	0	0	0	0	11.7831	0	0	0.02	1.08023	0	0	0	0	0	0.824815	0	0		1.05		0	1
		21	44		1.1	17.0634	0	0	0	0	0	14.3433	0	0	0.02	1.19444	0	0	0	0	0	1.00403	0	0		1.1		0	1
		22	45		1.15	18.8675	0	0	0	0	0	17.0607	0	0	0.02	1.32072	0	0	0	0	0	1.19425	0	0		1.15		0	1
		23	46		1.2	20.8622	0	0	0	0	0	19.9352	0	0	0.02	1.46035	0	0	0	0	0	1.39546	0	0		1.2		0	1
		references
		Basan et al 2015			https://doi.org/10.1038/nature15765
		Beck et al 2023			https://doi.org/10.1128/msystems.00051-22
		Enjalbert et al 2013			https://doi.org/10.3390/metabo3030820
		Folsom and Carlson, 2015			doi: 10.1099/mic.0.000118.
		Ishii et al 2007			DOI: 10.1126/science.1132067
		Monk et al 2016			https://doi.org/10.1016/j.cels.2016.08.013/www.sciencedirect.com/science/article/pii/S2405471216302903
		Mori et al 2016			https://doi.org/10.1371/journal.pcbi.1004913
		Mori et al 2021			https://doi.org/10.15252/msb.20209536
		Mori et al 2023			https://doi.org/10.1038/s41467-023-39724-7
		Nanchen et al 2005			https://doi.org/10.1128/AEM.72.2.1164-1172.2006
		Si et al 2017			DOI:https://doi.org/10.1016/j.cub.2017.03.022
		Valgepea et al 2013			DOI: 10.1039/c3mb70119k
		Varma et al 1993			DOI: https://doi.org/10.1128/aem.59.8.2465-2473.1993
		Yao et al 2011			https://doi.org/10.1186/1475-2859-10-67

### Sheet: enzymeSAvV
relationship between membrane area required per enzyme complex and the size of the complex quantified by total number of amino acids
	*please see supplementary data S4 for enzyme parameter references and supplementary data S5 for protein subunit and amino acid data
			enzyme/reaction	model reaction		turnover number (s-1)	surface area (nm^2)	SA:tau	AAs	volume(nm^3)
			PtsG	G1		493.2	48	0.0973235	2358	328.904		literature survey, Szenk et al
			ABC glucose	G2a		5.9186	18	3.04126	2016	281.2		literature survey, area: assumed 12 TM
			Sdh	TCA6		351.933	10	0.0284145	3204	446.907		literature survey, DOI: 10.1016/s0005-2728(01)00236-5 , area: Szenk et al.
			Frd	TCA7		351.933	10	0.0284145	1096	152.875		literature survey, area: 6 transmembrane helices, biocyc
			Ldh	IM3b		351.933	10	0.0284145	571	79.6455		literature survey, area assumed the same as SDH
			PoxB	IM6		351.933	41	0.1165	2288	319.14		literature survey, area: doi.org/10.1073/pnas.0805027105
			Fdh	IM7		351.933	65	0.184694	4581	638.977		literature survey, area: transmembrane helices, biocyc
			Nuo	R1		211.379	80	0.378468	4878	680.404		literature survey, area: doi.org/10.1038/nature10330 55 TM domains, additional info: doi: 10.1074/jbc.M111.274571.
			Ndh	R2		487.955	5	0.0102469	434	60.5361		literature survey, area from Szenk et al
			Cyd	R3		389.149	30	0.0770912	967	134.881		literature survey, area: CydA 9 transmembrane domains, CydB 8 transmembrane domains
			Cyo	R5		715.575	35	0.0489117	1291	180.074		literature survey, area: CyoA 2 transmembrane domains, CyoB 15 transmembrane domains, CyoC 5 transmembrane domains,doi: 10.1016/0005-2728(93)90194-k.
			ATP synthase	R6r		402.746	35	0.0869033	4893	682.496		literature survey, area: Szenk et al
			Pnt	R8		351.933	20	0.056829	1944	271.157		literature survey, area: 13 transmembrane helices
			acetate transporter	T2/T2in		290.9	54	0.185631	1098	153.154		literature survey, assumed same as lactate, area: SatP up to 36 transmembrane helices
			AmtB	T3		290.919	50	0.171869	1284	179.098		literature survey,, area: www.pnas.org/doi/10.1073/pnas.0610348104
			lactate transporter	T4/T4in		290.9	54	0.185631	551	76.8558		literature survey, area based on SatP
			formate transporter	T5		290.9	54	0.185631	1425	198.765		assumed same as lactate, area based on SatP
			CO2	T6/T6in		2000000	36	1.8e-05	924	128.883		assumed same as glycerol aquaporin, bicarbonate, journals.asm.org/doi/epdf/10.1128/jb.144.1.274-278.1980
			SO4 transporter	T8		290.919	44	0.151245	3263	455.137	*just transporter from aggregate reaction	literature survey, area elifesciences.org/articles/27829
			H2O	T9/T9in		2000000	36	1.8e-05	924	128.883		journals.asm.org/doi/epdf/10.1128/jb.144.1.274-278.1980, www.cell.com/biophysj/pdf/S0006-3495(14)02214-0.pdf
			PO4 transporter	T10		290.919	44	0.151245	499	69.6026		literature survey, area assumed same as SO4 transport
			pyruvate transporter	T11		825	54	0.0654545	716	99.8707		literature survey, area based on SatP
										conversion factors:
										average MW amino acid = 110 g/mol
										average density of amino acid = 1.31 g/cm^3
