## Supplementary Data S2 for "Cell Geometry and Membrane Protein Crowding Constrain *Escherichia coli* Growth Rate, Overflow Metabolism, Respiration, and Maintenance Energy"

### Sheet: DataS2
Supporting Information for
	Cell Geometry and Membrane Protein Crowding Constrain Escherichia coli Growth Rate, Overflow Metabolism, Respiration, and Maintenance Energy
	Ross P. Carlson1*, Tomáš Gedeon2, Mauricio Garcia Benitez3, Campbell Putnam1, William R. Harcombe4, Radhakrishnan Mahadevan3, Ashley E. Beck5
	1. Department of Chemical and Biological Engineering, Center for Biofilm Engineering, Montana State University, Bozeman, MT USA
	2. Department of Mathematical Sciences, Montana State University, Bozeman, MT USA
	3. Department of Chemical Engineering and Applied Chemistry, University of Toronto, Canada
	4. Department of Ecology, Evolution, and Behavior, University of Minnesota, St. Paul, MN USA
	5. Department of Biological and Environmental Sciences, Carroll College, Helena, MT USA
	*corresponding author: R.P.C., Email: rossc@montana.edu
	Supplementary Data S2
		literature values for cell geometry as a function of growth rate for E. coli K 12 strains MG1655 and NCM3722
	tab:	SAV data: literature values for cell length, width, volume, surface area, and surface area per volume for E. coli MG1655 and NCM3722
	tab:	SAV MreB FtsZ titration: literature values for MG1655 cell geometry as a function of either MreB or FtsZ titration
	tab:	SAV protein inflate: literature values for cell dimensions from cell inflation study, conversion to SA:V data

### Sheet: SAV data
MG1655
Si et al 2017 data		https://doi.org/10.1016/j.cub.2017.03.022
	experiment name	type of perturbation	strain type (background)	growth media	inducer or drug added	concentration	growth rate (1/hours)	cell size (μm3)	cel length (μm)	cel width (μm)	aspect ratio	surface area (μm2)	surface-to-volume ratio (μm-1)		Volume (um3)	SA (um^2)		SA:V	g/wet cell	cell/g
	MG_20160314	nutrient conditions	MG1655	MOPS glucose synthetic rich	None	N/A	1.7854	2.8417	4.7505	0.91737	5.1784	13.691	4.8179		2.93631	13.684		4.66027	3.12587e-12
				MOPS glucose + casamino acids			1.0818	1.1972	2.6105	0.83267	3.1351	6.8288	5.704		1.26975	6.82537		5.37535	1.31692e-12	1.01246e+12
				MOPS glucose + 6 a. a.			0.83287	1.3071	2.8949	0.81908	3.5343	7.4492	5.699		1.38081	7.44543		5.39207	1.43781e-12	9.27336e+11
				M9 glucose + 3 a. a.			0.73618	0.94738	2.5391	0.74507	3.4079	5.9433	6.2734		0.998252	5.94027		5.95068	1.04212e-12	1.27945e+12
				MOPS glucose			0.69244	1.0629	2.7419	0.75812	3.6167	6.5304	6.1439		1.12306	6.52708		5.81186	1.16919e-12	1.14039e+12
				MOPS glycerol			0.31271	0.68302	2.2441	0.67452	3.327	4.7554	6.9623		0.721193	4.75299		6.59045	7.51322e-13	1.77465e+12
	MG_20160420	nutrient conditions	MG1655	MOPS glucose synthetic rich	None	N/A	1.7662	3.276	4.8191	0.98167	4.9091	14.862	4.5367		3.39804	14.8546		4.37152	3.6036e-12
				MOPS glucose + casamino acids			1.0637	1.5763	2.7888	0.93224	2.9915	8.1676	5.1815		1.69058	8.16347		4.8288	1.73393e-12	7.68966e+11
				MOPS glucose + 12 a. a.			0.80028	1.3394	3.0319	0.80649	3.7594	7.6818	5.7353		1.41078	7.67792		5.44232	1.47334e-12	9.04973e+11
				MOPS glucose + 6 a. a.			0.82842	1.5766	2.9779	0.89043	3.3443	8.3303	5.2837		1.66871	8.32606		4.98952	1.73426e-12	7.6882e+11
				M9 glucose + 3 a. a.			0.70978	1.2677	2.7537	0.83331	3.3045	7.209	5.6867		1.34965	7.20531		5.33865	1.39447e-12	9.56158e+11
				MOPS glucose			0.66856	1.3869	2.8628	0.8529	3.3565	7.6708	5.5309		1.47242	7.66688		5.20698	1.52559e-12	8.73979e+11
				MOPS glycerol			0.4499	0.84411	2.5424	0.70192	3.6221	5.6064	6.6417		0.892814	5.60352		6.27625	9.28521e-13	1.43598e+12
	MG_20160509	nutrient conditions	MG1655	MOPS glucose synthetic rich	None	N/A	1.6541	3.6638	5.1331	1.0049	5.1287	16.175	4.4533		3.80354	16.1969		4.25838	4.03018e-12
				MOPS glycerol synthetic rich			1.4993	2.6674	5.0939	0.85385	5.988	13.642	5.1715		2.75241	13.6572		4.96191	2.93414e-12
				MOPS glucose + 12 a. a. + 0.2mM uracil			0.72045	0.98256	2.7276	0.73099	3.7564	6.2358	6.3967		1.04192	6.26068		6.00881	1.08082e-12	1.23364e+12
				MOPS glucose + 6 a. a. + 0.2mM uracil			1.0654	1.3865	3.2073	0.79462	4.0599	7.9821	5.8106		1.45846	8.00256		5.48699	1.52515e-12	8.74231e+11
				M9 glucose + 3 a. a. + 0.2mM uracil			0.82866	1.1051	2.6302	0.79764	3.3194	6.562	5.9816		1.18084	6.58757		5.57873	1.21561e-12	1.09684e+12
				MOPS glucose + 0.2mM uracil			0.75346	1.1649	2.963	0.76129	3.9213	7.053	6.0967		1.23258	7.08291		5.74638	1.28139e-12	1.04054e+12
				MOPS glycerol + 0.2mM uracil			0.41312	0.71863	2.4695	0.65682	3.7926	5.0695	7.1159		0.762172	5.09313		6.68239	7.90493e-13	1.68671e+12
	MG_20160516	nutrient conditions	MG1655	MOPS glucose synthetic rich	None	N/A	1.7479	3.4662	4.9925	0.99168	5.0532	15.529	4.5221		3.59898	15.546		4.31956	3.81282e-12
				MOPS glycerol synthetic rich			1.4982	2.7158	5.0218	0.86968	5.8	13.689	5.0772		2.80947	13.7135		4.88117	2.98738e-12
				MOPS mannose synthetic rich			1.3375	2.6567	4.5603	0.9083	5.039	12.994	4.9407		2.75731	13.0063		4.717	2.92237e-12
				MOPS glucose + 6 a. a. + 0.2mM uracil			1.0379	1.3573	3.2322	0.78224	4.1579	7.9154	5.8831		1.42731	7.93904		5.56223	1.49303e-12	8.93039e+11
				M9 glucose + 3 a. a. + 0.2mM uracil			0.79254	1.0872	2.6726	0.78249	3.4383	6.5406	6.0577		1.15921	6.56663		5.66473	1.19592e-12	1.1149e+12
				MOPS glucose + 0.2mM uracil			0.75655	1.1741	2.909	0.77384	3.7891	7.0351	6.0329		1.24621	7.06846		5.67197	1.29151e-12	1.03238e+12
				MOPS glycerol + 0.2mM uracil			0.34007	0.79	2.6633	0.66014	4.0794	5.489	7.0194		0.835815	5.52059		6.60504	8.69e-13	1.53433e+12
		T = 37C, fixed in formaldehyde
NCM3722
Si et al 2017 data		https://doi.org/10.1016/j.cub.2017.03.022
	experiment name	type of perturbation	strain type (background)	growth media	inducer or drug added	concentration	growth rate (1/hours)	cell size (μm3)	cel length (μm)	cel width (μm)	aspect ratio	surface area (μm2)	surface-to-volume ratio (μm-1)		Volume (um3)	SA (um^2)		SA:V	g/wet cell	cell/g
	NCM_20150409	nutrient conditions	NCM3722	TSB	None	N/A	2.0023	3.8086	4.303	1.0809	3.9808	14.612	3.8367		3.61605	14.6045		4.0388	4.18946e-12
				MOPS glucose synthetic rich			1.9522	2.9365	4.2086	1.0006	4.206	13.23	4.5053		3.04558	13.2229		4.34168	3.23015e-12	4.12778e+11
				MOPS glucose + 12 a. a.			0.75155	0.89672	2.7009	0.69872	3.8655	5.9287	6.6116		0.945845	5.92572		6.265	9.86392e-13	1.35173e+12
				MOPS glucose			1.0344	0.96492	2.8449	0.70242	4.0502	6.2779	6.5062		1.01118	6.27471		6.20531	1.06141e-12	1.25619e+12
				MOPS sorbitol			0.56926	0.60029	2.4865	0.59055	4.2106	4.6132	7.6849		0.626833	4.61078		7.35568	6.60319e-13	2.01923e+12
				MOPS glycerol			0.75501	0.51746	2.3497	0.56215	4.1799	4.1497	8.0194		0.536406	4.14758		7.73216	5.69206e-13	2.34244e+12
	NCM_20150423	nutrient conditions	NCM3722	TSB	None	N/A	1.8144	2.8519	3.7332	1.0037	3.7194	11.771	4.1275		2.68771	11.7656		4.37757	3.13709e-12
				MOPS glucose synthetic rich			1.8154	2.8416	3.9132	1.004	3.8978	12.342	4.3435		2.83167	12.3366		4.35666	3.12576e-12	4.26563e+11
				MOPS glucose + 12 a. a.			1.4587	1.5949	2.922	0.88847	3.2888	8.1559	5.1136		1.62714	8.15178		5.0099	1.75439e-12	7.59998e+11
				MOPS glucose + 6 a. a.			1.2686	0.85536	2.3728	0.70302	3.3752	5.2406	6.1268		0.829671	5.23792		6.31324	9.40896e-13	1.41709e+12
				MOPS glucose			0.88083	0.93877	2.5736	0.72957	3.5276	5.8987	6.2834		0.973724	5.89573		6.05483	1.03265e-12	1.29118e+12
				MOPS sorbitol			0.65611	0.63891	2.3783	0.6259	3.7998	4.6765	7.3194		0.667225	4.67413		7.00533	7.02801e-13	1.89717e+12
				MOPS glycerol			0.59741	0.59033	2.4229	0.59149	4.0963	4.5023	7.6268		0.611277	4.5		7.36164	6.49363e-13	2.05329e+12
	NCM_20150623	nutrient conditions	NCM3722	TSB	None	N/A	2.1133	3.7034	4.1452	1.1473	3.6131	14.94	4.0343		3.88804	14.9332		3.8408	4.07374e-12
				MOPS glucose synthetic rich			1.8779	3.2127	4.1946	1.0489	3.9991	13.822	4.3024		3.32071	13.8151		4.16029	3.53397e-12
				MOPS glucose + casamino acids			1.4313	1.8491	2.9609	0.97687	3.031	9.0868	4.9142		1.9741	9.08218		4.60067	2.03401e-12	6.5552e+11
				MOPS glucose + 6 a. a.			1.2541	1.2597	3.1271	0.76763	4.0738	7.5413	5.9867		1.32813	7.53743		5.67522	1.38567e-12	9.6223e+11
				MOPS glucose			1.0632	1.0256	3.0158	0.70278	4.2912	6.6584	6.492		1.07843	6.65505		6.17103	1.12816e-12	1.18187e+12
				MOPS sorbitol			0.75406	0.59587	2.4389	0.58318	4.1821	4.4683	7.4987		0.599233	4.46608		7.45299	6.55457e-13	2.0342e+12
				MOPS glycerol			0.78904	0.53503	2.5285	0.56388	4.4841	4.4792	8.3719		0.584197	4.47692		7.66338	5.88533e-13	2.26552e+12
	NCM_20150707	nutrient conditions	NCM3722	MOPS glucose synthetic rich	None	N/A	1.8088	2.7472	4.2164	0.96547	4.3672	12.789	4.6552		2.84975	12.7823		4.48542	3.02192e-12
				MOPS glucose + 12 a. a.			1.5663	1.6133	3.6637	0.79141	4.6293	9.109	5.6461		1.67162	9.10439		5.44644	1.77463e-12
				MOPS glucose + 6 a. a.			1.1517	1.251	3.104	0.75998	4.0844	7.4111	5.924		1.29247	7.40719		5.73102	1.3761e-12
				MOPS glucose			1.1026	0.9888	2.9743	0.69354	4.2886	6.4804	6.5538		1.03576	6.47718		6.25358	1.08768e-12	1.22585e+12
				MOPS sorbitol			0.62786	0.60901	2.5961	0.57831	4.4891	4.7167	7.7449		0.630964	4.71424		7.47149	6.69911e-13	1.99031e+12

### Sheet: SAV MreB FtsZ titration
Data from Si et al 2017		https://doi.org/10.1016/j.cub.2017.03.022
experiment name	type of perturbation	strain type (background)	growth media	inducer or drug added	concentration	growth rate (1/hours)	cell size (μm3)	cel length (μm)	cel width (μm)	aspect ratio	surface area (μm2)	surface-to-volume ratio (μm-1)	DNA content per cell (genome equivalents)	doubling time (minutes)	C period (minutes)	D period (minutes)	C+D period (minutes)	number of origins	time of initiation (minutes)	time of termination (minutes)	cell size per ori (μm3)	intensity of transcription reporter (AU)	RNA/protein	growth rate (1/hours)
MreB_20160622	MreB knockdown	tCRISPRi MreB (MG1655)	MOPS glucose + 6 a. a.	arabinose	0%	0.75304	1.5213	3.0282	0.85303	3.589	8.082	5.5599	1.6724	55.228	59.097	9.6084	68.706	2.3686	41.751	45.62	0.64228	NaN	0.23173	0.75304
					0.02%	0.77831	1.4323	2.854	0.90513	3.2162	8.067	5.4025	2.0668	53.435	66.216	20.5032	86.718	3.08	20.149	32.932	0.46503	NaN	0.2234	0.77831
					0.04%	0.71422	1.6036	2.7171	1.1078	2.5895	9.4027	4.8501	2.1145	58.23	63.054	29.4186	92.472	3.0063	23.99	28.811	0.5334	NaN	0.22388	0.71422
					0.05%	0.75837	1.6367	2.7933	1.2811	2.3481	11.246	4.424	2.9751	54.84	57.7212	55.6524	113.376	4.1912	51.146	54.027	0.39051	NaN	0.21721	0.75837
					0.055%	0.71797	1.7711	2.7464	1.2873	2.2832	11.085	4.4102	2.2625	57.926	53.259	40.1928	93.45	3.0595	22.4	17.733	0.57888	NaN	0.23143	0.71797
					0.065%	0.68577	2.414	2.6176	1.3461	2.0602	11.149	4.391	2.6219	60.645	55.5528	55.0932	110.646	3.5418	10.645	5.5524	0.68158	NaN	0.22601	0.68577
					0.07%	0.69311	2.1425	2.7378	1.4429	2.0214	12.467	4.0933	3.085	60.003	58.425	66.672	125.1	4.2423	54.913	53.334	0.50503	NaN	0.21523	0.69311
FtsZ_20160408	FtsZ knockdown	tCRISPRi FtsZ-msGFP (MG1655)	MOPS glucose + 6 a. a.	arabinose	0%	0.71349	1.6185	3.1051	0.88157	3.5548	8.5683	5.3845	2.5837	58.289	59.598	48.2718	107.868	3.6065	8.7084	10.017	0.44877	162270	NaN	0.71349
					0.0025%	0.7378	1.6294	3.1083	0.8849	3.5459	8.6052	5.3673	2.6247	56.368	51.927	51.1332	103.062	3.5513	9.6768	5.2353	0.45882	127600	NaN	0.7378
					0.005%	0.75053	1.7314	3.343	0.87466	3.865	9.1367	5.3724	2.7254	55.413	53.349	52.0002	105.348	3.7352	5.4762	3.4124	0.46354	126320	NaN	0.75053
					0.0075%	0.7664	1.684	3.2636	0.87144	3.7767	8.9127	5.4074	2.6728	54.265	46.326	52.665	98.988	3.5411	9.539	1.6001	0.47555	131080	NaN	0.7664
					0.01%	0.73591	1.8387	3.5383	0.87104	4.1018	9.6421	5.3664	2.9948	56.513	50.3412	62.97	113.31	4.0139	56.231	50.058	0.45808	124960	NaN	0.73591
					0.0125%	0.68477	1.8085	3.5066	0.86941	4.0776	9.5264	5.3686	2.7776	60.734	62.76	56.268	119.028	3.8901	2.4415	4.4664	0.4649	99143	NaN	0.68477
					0.015%	0.69496	1.8072	3.5273	0.86473	4.1192	9.5416	5.4034	2.6048	59.844	75.264	42.3072	117.57	3.903	2.1186	17.537	0.46302	120280	NaN	0.69496
					0.0175%	0.70051	1.7292	3.3892	0.86745	3.9493	9.1823	5.4239	2.8134	59.37	69.912	51.279	121.188	4.116	56.92	8.0909	0.42011	96928	NaN	0.70051
Wild type control data
MG_20160314	nutrient conditions	MG1655	MOPS glucose + 6 a. a.			0.83287	1.3071	2.8949	0.81908	3.5343	7.4492	5.699	2.7395	49.934	45.315	48.759	94.074	3.6908	5.7948	1.1755	0.35415	NaN	0.2878	0.83287
MG_20160420	nutrient conditions	MG1655	MOPS glucose + 6 a. a.			0.82842	1.5766	2.9779	0.89043	3.3443	8.3303	5.2837	2.5863	50.203	46.9452	44.0862	91.032	3.5144	9.3739	6.1163	0.44861	NaN	0.28745	0.82842

### Sheet: SAV protein inflate
Basan et al 2015		10.15252/msb.20156178
strain NQ1389
				growth rate	cell length (um)		cell width (um)		cell volume (um3)		cell SA (um2)		SA:V
				1/h	mean	SD	mean	SD	mean	SD			1/um
Glucose+ 0 ng/mL cTc				0.88	3.15	0.58	1.1	0.05	2.67	0.62	10.8801		4.07494
Glucose+ 2.5 ng/mL cTc				0.73	3.15	0.5	1.13	0.05	2.79	0.57	11.1768		4.00603
Glucose+ 5 ng/mL cTc				0.61	3.47	0.59	1.15	0.08	3.22	1	12.5302		3.89136
Glucose+ 10 ng/mL cTc				0.4	4.89	1.08	1.23	0.08	5.39	1.72	18.8862		3.50393
Glucose+ 15 ng/mL cTc				0.24	5.92	1.08	1.27	0.11	7.13	2.46	23.6078		3.31105
Glucose+cAA +0 ng/mL cTc				1.12	3.11	0.39	1.21	0.07	3.11	0.58	11.8161		3.7994
Glucose+cAA +2.5 ng/mL cTc				0.95	3.13	0.47	1.22	0.07	3.23	0.72	11.9904		3.7122
Glucose+cAA +5 ng/mL cTc				0.84	3.27	0.53	1.24	0.07	3.52	0.76	12.7321		3.61707
Glucose+cAA +10 ng/mL cTc				0.65	3.51	0.69	1.32	0.07	4.24	1.16	14.5482		3.43119
Glucose+cAA +15 ng/mL cTc				0.52	4.66	0.81	1.34	0.09	6.05	1.81	19.6074		3.2409
Glucose+cAA +20 ng/mL cTc				0.42	5.76	0.92	1.36	0.08	7.61	2.21	24.5975		3.23226
		MOPS									second axis, total cell volume (um^3), green data						MOPS + cAA										second axis, total cell volume (um^3), green data
											second axis, total cell surface area (um^2), black data																second axis, total cell surface area (um^2), black data
					red data: SA:V, left axis														red data: SA:V, left axis
					green data: volume, right axis														green data: volume, right axis
					black data: surface are, right axis														black data: surface are, right axis
