## Supplementary Data S3 for "Cell Geometry and Membrane Protein Crowding Constrain *Escherichia coli* Growth Rate, Overflow Metabolism, Respiration, and Maintenance Energy"

### Sheet: DataS3
Supporting Information for
	Cell Geometry and Membrane Protein Crowding Constrain Escherichia coli Growth Rate, Overflow Metabolism, Respiration, and Maintenance Energy
	Ross P. Carlson1*, Tomáš Gedeon2, Mauricio Garcia Benitez3, Campbell Putnam1, William R. Harcombe4, Radhakrishnan Mahadevan3, Ashley E. Beck5
	1. Department of Chemical and Biological Engineering, Center for Biofilm Engineering, Montana State University, Bozeman, MT USA
	2. Department of Mathematical Sciences, Montana State University, Bozeman, MT USA
	3. Department of Chemical Engineering and Applied Chemistry, University of Toronto, Canada
	4. Department of Ecology, Evolution, and Behavior, University of Minnesota, St. Paul, MN USA
	5. Department of Biological and Environmental Sciences, Carroll College, Helena, MT USA
	*corresponding author: R.P.C., Email: rossc@montana.edu
	Supplementary Data S3
		literature review of enzyme and biophysical parameters used in study
	tab:	enzyme parameters: literature review of enzyme kcat (turnover) numbers and enzyme surface area requirements
	tab:	biophysical parameters: literature review of parameters needed for calculations in the presented study

### Sheet: enzyme parameters
	survey of turnover numbers			(NOTE: if temperature not listed in manuscript, it was assumed to be RT, 22C)
									Q10 = 2	10.1016/j.tibs.2013.11.001
							T (exp)		T=37C
				turn over (1/s)	metabolite, origin, host							reference
	PtsG			150	E. coli		23		394.54			https://doi.org/10.1074/jbc.M501440200
				210	E. coli		22		591.86			DOI: 10.1139/o80-006
				180	median				493.2	median
				180	mean				493.2	mean
	proton coupled transporter
				turn over (1/s)	metabolite, origin, host							reference
				37	E. coli Lactose/H+		37		37			https://doi.org/10.1016/j.ymben.2009.08.004
				85	Lactate/H+, Rat transporters in Oocyte		22		239.563			https://portlandpress.com/biochemj/article/425/3/523/44838/AR-C155858-is-a-potent-inhibitor-of
				100	Lactate/H+, Human Erythrocytes		22		281.838			https://link.springer.com/article/10.1007/BF01870219
				300	NADPH/H+, Human eostinophil		37		300			https://journals.physiology.org/doi/pdf/10.1152/physrev.00028.2002
				465	Amino acid/H+, Arabidopsis thaliana in Oocyte		22		1310.55			https://www.jbc.org/article/S0021-9258(17)46162-X/fulltext
				500	Sucrose/H+, Z. Mays		25		1145.43			https://doi.org/10.1371/journal.pone.0012605
				200	median				290.919	median		set to 825 currently, not used in current study
				247.833	mean				552.397	mean
	dehydrogenase/reductase reactions
				turn over (1/s)	metabolite, origin, host							reference
				24	E. coli SDH		30		38.9234			Brenda.org
				78	E. coli SDH		30		126.501			Brenda.org
				80	F. nucleatum LDH		30		129.745			https://doi.org/10.1186/s13568-014-0076-1
				100	E. coli SDH		30		162.181			DOI: 10.1016/s0005-2728(01)00236-5
				120	P. putida, lactate oxidation		30		194.617			doi: 10.1128/JB.00342-17.
				217	E. coli Frd		30		351.933			DOI: 10.1139/o79-101
				240	Bacillus LDH		25		549.808			https://doi.org/10.1093/protein/12.10.851
				250	Yeast LDH, cytochrome C		25		572.717			https://doi.org/10.1016/0006-3002(59)90142-8
				260	P. denitrificans, SDH		30		421.671			DOI: 10.1007/s002030050611
				400	P. aeruginosa LDH		30		648.724			https://doi.org/10.1186/s13568-014-0076-1
				410	E. coli LDH, lactate production		30		664.942			https://doi.org/10.1186/s13568-014-0076-1
				217	median				351.933		median
				198.091	mean				351.069		mean
	ABC transporters
				turn over (1/s)	metabolite, origin, host							reference
				0.13	Human TAPL		37		0.13			https://doi.org/10.1073/pnas.1418100112
				0.3	E. coli MsbA		37		0.3			https://doi.org/10.1016/j.febslet.2011.10.015
				2.1	Yeast Atm1p		22		5.9186			https://doi.org/10.1080/09687860500473630
				5	Human TAP		32		7.06269			https://doi.org/10.1073/pnas.061467898
				111	C. alkanolyticum ABC trans		33		146.326			https://doi.org/10.1128/AEM.00792-15
				2.1	median				5.9186	median
				23.706	mean				31.9476	mean
	electron transport reactions
				turn over (1/s)	metabolite, origin, host							reference
	Nuo (Ndh I)			26	E. coli Nuo complex		30		42.1671			doi: 10.1074/jbc.M111.274571.
				57.7	B. taurus Nuo complex		25		132.183			doi: 10.1016/j.bmc.2004.08.012.
				75	E. coli Nuo complex		22		211.379			doi.org/10.1111/j.1432-1033.1995.0538h.x
				167	E. coli Nuo complex		25		382.575			https://doi.org/10.1016/S0005-2728(98)00026-7
				480	Y. lipolytica complex 1		37		480			https://doi.org/10.1016/j.bbabio.2016.09.014
				75	median				211.379	median
				161.14	mean				249.661	mean
	Ndh (Ndh II)			18	E. coli Ndh-II		30		29.1926			doi.org/10.1016/S0014-5793(00)01130-3
				54.4	C. glutamicum NdhII		20		176.035			https://doi.org/10.1016/j.jbiosc.2021.10.004
				88	C. glutamicum NdhII		30		142.719			doi:10.1128/AEM.03116-14
				158	A. xylanuss NdhII		25		361.957			https://doi.org/10.1006/bbrc.1998.8749
				213	C. glutamicum NdhII		25		487.955			doi.org/10.1271/bbb.69.149
				480	M. tuberculosis Ndh-II		20		1553.25			https://doi.org/10.1021/bi4013897
				796	S. agalactiae		37		796			DOI: https://doi.org/10.1128/mBio.01034-18
				1190	C. thermarum NdhII		37		1190			https://doi.org/10.1038/srep40165
				81000	E. coli Ndh-II		37		81000			https://doi.org/10.1016/S0014-5793(00)01130-3
				213	median				487.955	median
				9333.04	mean				9526.35	mean
	Cyo			50	E. coli bo cyto		25		114.543			doi.org/10.1128/jb.134.1.115-124.1978
				445	E. coli bo cyto		25		1019.44			https://doi.org/10.1021/bi9727592
				321	E. coli bo cyto		25		735.369			doi: 10.1016/0005-2728(93)90194-k.
				606	E. coli bo cyto		35		695.781			https://doi.org/10.1038/nchembio.135
				383	median				715.575	median
				355.5	mean				641.282	mean
	Cyd			23	E. coli bd cyd		25		52.69			doi.org/10.1128/jb.134.1.115-124.1978
				185	E. coli bd cyd		20		598.648			doi: 10.1038/srep27631.
				218	E. coli bd cyd I		37		218			doi:10.1128/JB.00562-09
				488	E. coli bd cyd		35		560.299			https://doi.org/10.1038/nchembio.135
				201.5	median				389.149	median
				228.5	mean				357.409	mean
						max
	ATP synthase			270	E. coli		37		270			https://doi.org/10.1111/j.1432-1033.1997.0336a.x
				190	mammalian		22		535.493			10.1093/function/zqab065
				100	E. coli		23		263.027			https://doi.org/10.1016/S0014-5793(99)01060-1
				250	chlorophast		23		657.567			https://doi.org/10.1016/S0014-5793(99)01060-1
				220	median				402.746	median
				202.5	mean				431.522	mean
				Membrane real estate parameters and sources
		matrix coord	gene	reaction		turnover number (s-1)	surface area (nm^2)	SA:tau	source
		55,1	PtsG	G1		493.2	48	0.0973235	literature survey, Szenk et al
		55,2	Mgl	G2a		5.9186	18	3.04126	literature survey, area: assumed 12 TM
		55,29	Sdh	TCA6		351.933	10	0.0284145	literature survey, DOI: 10.1016/s0005-2728(01)00236-5 , area: Szenk et al.
		55,30	Frd	TCA7		351.933	10	0.0284145	literature survey, area: 6 transmembrane helices, biocyc
		55,39	Ldh	IM3b		351.933	10	0.0284145	literature survey, area assumed the same as SDH
		55,42	Pox	IM6		351.933	41	0.1165	literature survey, area: doi.org/10.1073/pnas.0805027105
		55,43	Fdh	IM7		351.933	65	0.184694	literature survey, area: transmembrane helices, biocyc
		55,45	Nuo	R1		211.379	80	0.378468	literature survey, area: doi.org/10.1038/nature10330 55 TM domains, additional info: doi: 10.1074/jbc.M111.274571.
		55,46	Ndh	R2		487.955	5	0.0102469	literature survey, area from Szenk et al
		55,47	Cyd	R3		389.149	30	0.0770912	literature survey, area: CydA 9 transmembrane domains, CydB 8 transmembrane domains
		55,49	Cyo	R5		715.575	35	0.0489117	literature survey, area: CyoA 2 transmembrane domains, CyoB 15 transmembrane domains, CyoC 5 transmembrane domains,doi: 10.1016/0005-2728(93)90194-k.
		55,50	ATP synthase	R6r		402.746	35	0.0869033	literature survey, area: Szenk et al
		55,52	Pnt	R8		351.933	20	0.056829	literature survey, area: 13 transmembrane helices
		55,65/66	acetate	T2/T2in		290.919	54	0.185619	literature survey, assumed same as lactate, area: SatP up to 36 transmembrane helices
		55,67	Amt	T3		290.919	50	0.171869	literature survey,, area: www.pnas.org/doi/10.1073/pnas.0610348104
		55,68/69	lactate	T4/T4in		290.919	54	0.185619	literature survey, area based on SatP
		55,70	formate	T5		290.919	54	0.185619	assumed same as lactate, area based on SatP
		55,71/72	CO2	T6/T6in		2000000	36	1.8e-05	assumed same as glycerol aquaporin, bicarbonate, journals.asm.org/doi/epdf/10.1128/jb.144.1.274-278.1980
		55,74	SO4-2	T8		290.919	44	0.151245	literature survey, area elifesciences.org/articles/27829
		55,75/76	H2O	T9/T9in		2000000	36	1.8e-05	journals.asm.org/doi/epdf/10.1128/jb.144.1.274-278.1980, www.cell.com/biophysj/pdf/S0006-3495(14)02214-0.pdf
		55,77	PO4-2	T10		290.919	44	0.151245	literature survey, area assumed same as SO4 transport
		55,78	pyruvate	T11		290.919	54	0.185619	literature survey, area based on SatP
				T12		493.2	48	0.0973235	assumed same as glucose
				T13		281	18	0.0640569	literature survey,area: 12 transmembrane helices
				T14		2000000	36	1.8e-05	journals.asm.org/doi/epdf/10.1128/jb.144.1.274-278.1980
				T15		281	54	0.192171	literature survey, area based on SatP
				T16		281	54	0.192171	literature survey, area based on SatP
				T17		460	48	0.104348	assumed same as glucose
				T18 :		281	54	0.192171	literature survey, area based on SatP
				T19 :		460	48	0.104348	assumed same as glucose
				T20 :		281	54	0.192171	literature survey, area based on SatP
				T21 :		0.6	18	30	literature survey, area: 12 TM
				T22 :		281	54	0.192171	literature survey, area based on SatP
				T23		460	48	0.104348	assumed same as glucose
				T24		460	48	0.104348	assumed same as glucose

### Sheet: biophysical parameters
surface area percentage: protein coverage of cell membrane
percent		reference
15	estimate	https://pubs.acs.org/doi/full/10.1021/jp8107446
20	vesicles	https://www.nature.com/articles/ncb2561
20	synaptoc vesicle	https://doi.org/10.1016/j.cell.2006.10.030
23	red blood cell	https://www.pnas.org/doi/abs/10.1073/pnas.0712379105
25	statement	https://doi.org/10.1038/s41598-017-16865-6
30	estimate	https://pubs.acs.org/doi/full/10.1021/ja902853g
30	estimate	https://pubs.acs.org/doi/full/10.1021/jp8107446
30	cyanobacteria (m/m)	https://doi.org/10.1016/S0005-2736(00)00323-0
40	mitochondria rat	DOI: 10.1083/jcb.102.1.97
45	mitochondria	https://doi.org/10.1073/pnas.78.10.6246
46	mitochondria bovine	https://doi.org/10.1016/j.bbabio.2020.148305
24	median
5.64263	standard deviation
water content cells
mass percent		reference			*function of growth stage, medium osmolarity
72	E. coli, early stationary	DOI: 10.1371/journal.pone.0067590
74	E. coli, early stationary	doi.org/10.1271/bbb1961.51.407
70	E. coli, general data	Neidhardt F.C. Escherichia coli and Salmonella: Cellular and Molecular Biology. Vol 1, ASM Press 1996. chapter 3
cell density, wet
g/cm^3		refernce			*function of growth stage, medium osmolarity
1.1	E.coli	DOI: 10.1371/journal.pone.0067590
cell density, dry
g/cm^3					*function of growth stage, medium osmolarity
1.47	late log	DOI: 10.1371/journal.pone.0067590
1.4	stationary	DOI: 10.1371/journal.pone.0067590
P/O number
*	various	batch	B/r	numbers are all lower than most studies					https://doi.org/10.1128/jb.144.1.114-123.1980
1	glucose	cstr	B	numbers determined from a series of dilution rates					https://doi.org/10.1128/jb.123.3.1076-1087.1975
0.89	glucose	cstr	B	numbers determined from a series of dilution rates					https://doi.org/10.1128/jb.123.3.1076-1087.1975
1.48	acetate	cstr	B	numbers determined from a series of dilution rates					https://doi.org/10.1128/jb.123.3.1076-1087.1975
1.12	galactose	cstr	B	numbers determined from a series of dilution rates					https://doi.org/10.1128/jb.123.3.1076-1087.1975
1.65	mannitol	cstr	B	numbers determined from a series of dilution rates					https://doi.org/10.1128/jb.123.3.1076-1087.1975
1.18	glycerol	cstr	B	numbers determined from a series of dilution rates					https://doi.org/10.1128/jb.123.3.1076-1087.1975
0.97	succinate	cstr	B	numbers determined from a series of dilution rates					https://doi.org/10.1128/jb.123.3.1076-1087.1975
1.33	glycerol, implied for other substrates			assumed value in review paper					10.1128/mr.48.3.222-271.1984
0.92	glucose	cstr	B	number determined from a series of dilution rates					https://doi.org/10.1128/jb.126.1.251-256.1976
1-1.5	glucose			review of papers					doi: 10.3389/fbioe.2019.00327
1.49	glucose, acetate, glycerol	cstr (D=0.025-0.314/h)	MG1655	determined from a series of dilution rates/substrates, assumed one value					https://doi.org/10.1002/bit.22802
0.94	glucose	cstr (D=0.14/h)	W	units are unclear in paper, assumed molH+/molO					doi.org/10.1111/j.1432-1033.1976.tb10639.x
0.99	fructose	cstr (D=0.14/h)	W	units are unclear in paper, assumed molH+/molO					doi.org/10.1111/j.1432-1033.1976.tb10639.x
0.92	lactate	cstr (D=0.14/h)	W	units are unclear in paper, assumed molH+/molO					doi.org/10.1111/j.1432-1033.1976.tb10639.x
0.78	acetate	cstr (D=0.14/h)	W	units are unclear in paper, assumed molH+/molO					doi.org/10.1111/j.1432-1033.1976.tb10639.x
0.99	glycerol	cstr (D=0.14/h)	W	units are unclear in paper, assumed molH+/molO					doi.org/10.1111/j.1432-1033.1976.tb10639.x
0.86	pyruvate	cstr (D=0.14/h)	W	units are unclear in paper, assumed molH+/molO					doi.org/10.1111/j.1432-1033.1976.tb10639.x
1.4	glucose	batch	W3110	P31 NMR study					https://doi.org/10.1093/jb/mvh147
1.47	glucose	cstr (D=0.26/h)	K12	calculated from oxic cstr experiments					doi.org/10.1007/BF00492023
1.45	glucose	cstr (D=0.38/h)	K12	calculated from oxic cstr experiments					doi.org/10.1007/BF00492023
