## Supplementary Data S5 for "Cell Geometry and Membrane Protein Crowding Constrain *Escherichia coli* Growth Rate, Overflow Metabolism, Respiration, and Maintenance Energy"

### Sheet: DataS5
Supporting Information for
	Cell Geometry and Membrane Protein Crowding Constrain Escherichia coli Growth Rate, Overflow Metabolism, Respiration, and Maintenance Energy
	Ross P. Carlson1*, Tomáš Gedeon2, Mauricio Garcia Benitez3, Campbell Putnam1, William R. Harcombe4, Radhakrishnan Mahadevan3, Ashley E. Beck5
	1. Department of Chemical and Biological Engineering, Center for Biofilm Engineering, Montana State University, Bozeman, MT USA
	2. Department of Mathematical Sciences, Montana State University, Bozeman, MT USA
	3. Department of Chemical Engineering and Applied Chemistry, University of Toronto, Canada
	4. Department of Ecology, Evolution, and Behavior, University of Minnesota, St. Paul, MN USA
	5. Department of Biological and Environmental Sciences, Carroll College, Helena, MT USA
	*corresponding author: R.P.C., Email: rossc@montana.edu
	Supplementary Data S5
		summary of MATLAB code used for each figure in study and GitHub file information
	tab:	code_key: list of figures and MATLAB code used to generate plots
	tab:	Github_file_info: file address and save dates

### Sheet: code_key
	Description and source of data for each figure.
		Figure 1
		A	artwork
		B	artwork, wiki commons
		C	enzyme membrane SA: enzyme volume, data can be found in supplementary data S1
		Figure 2
		A	summary data
		B	data from Si et al 2017, supplementary data S2
		C	artwork, data from supplementary data S2
		Figure 3
		A	protein data, supplementary data S3
		B	protein data, supplementary data S3
		C	protein data, supplementary data S3
		Figure 4
		A-F	FBA implementation: a matrix of growth rates and maintenance energy fluxes were used as constraints while minimizing specific glucose flux. Presented data used fMSA = 0.07.
			data can be found in supplementary data S6
			MATLAB code:		EcMREjobGLA2500Q10, FBAfunctionMREGlucose2500Q10, EcMREnocostv2
					MSAplotGlc
		G	MATLAB code:		EcMREjobGLA2500Q10, FBAfunctionMREGlucose2500Q10, EcMREnocostv2, sMSA constraint designated as unbounded
					MSAplotGlc
		Figure 5
		A	consensus data for MG1655, supplementary data S1
		B	summary of growth rate dependent parameter changes considered in simulations
		C	tradeoff between biomass synthesis and ATP generation, supplementary data S6
			MATLAB code:		MG1655:	OLMREpaper1, functionEc4800Paper1,FBAfunction4800Paper1, EcMREPaper1
		D	tradeoff between biomass synthesis and ATP generation, supplementary data S6
			MATLAB code:		MG1655:	OLMREpaper1, functionEc4800Paper1,FBAfunction4800Paper1, EcMREPaper1
		E	combination of experimental data and predictions, supplementary data S7
			MATLAB code:		MG1655:	OLMREpaper1, functionEc4800Paper1,FBAfunction4800Paper1, EcMREPaper1
		F	data from Si et al, 2017, supplementary data S2
		Figure 6
		A	consensus data for NCM3722, supplementary data S1
		B	analysis of PtsG saturation levels as a function of growth rate, parameters in caption
		C	tradeoff between biomass synthesis and ATP generation, supplementary data S6
			MATLAB code:		MG1655:	OLMREpaper1, functionEc4800Paper1,FBAfunction4800Paper1, EcMREPaper1
		D	influence of SA:V on tradeoff between biomass synthesis and ATP generation, supplementary data S6
			MATLAB code:		MG1655:	OLMREpaper1, functionEc4800Paper1,FBAfunction4800Paper1, EcMREPaper1
		E	influence of SA:V on predicted P/O number, supplementary data S6
			MATLAB code:		MG1655:	OLMREpaper1, functionEc4800Paper1,FBAfunction4800Paper1, EcMREPaper1
		F	data from Basan et al, 2015, supplementary data S2
		Figure 7
		A	artwork
		B	FBA analysis of tradeoff between biomass synthesis, metabolic efficiency (Yx/s), and capacity for maintenance energy generation with a comparison to experimental data
			MATLAB code:		EcMREjobGLA2500Q10, FBAfunctionMREGlucose2500Q10, EcMREnocostv2
					MSAplotGlc
		C	robustness analysis of maintenance energy generation predictions, supplementary data S8
			MATLAB code:		MREprocPert2800Q10,FBAfunctionMREGLA2800Q10,EcMREnocostv2

### Sheet: Github_file_info
		File location: github.com/rosspcarlson/carlson2026_sMSAcFBA.git.
		Github file information
		MATLAB file name:					File date:
		OLMREpaper1.mat					2025-06-02		Overlord file, assigns simulations to either MG1655 or NCM3722 data, assigns individual output file names as well as creates summary file
		functionEc4800Paper1.mat					2025-06-02		Establishes loops for analyzing consensus flux data with perturbations, sets strain SA:V ratios, sets enzyme saturation levels, and cycles through user defined range of fMSA, sends constraints to Cobratoolbox for FBA analysis
		FBAfunction4800Paper1.mat					2025-06-02		Performs FBA analysis with Cobratoolbox using inputs from functionEc4800Paper1, sets enzyme parameter constraints including kcat, enzyme saturation, and enzyme surface area constraint
		EcMREPaper1.mat					2024-03-18		E. coli stoichiometric metabolic model used for analysis of both MG1655 and NCM3722 (new ordering of reactions vs older model EcMREnocostv2 listed below)
		EcMREjobGLA2500Q10.mat					2024-06-02		Code for theoretical analysis of sMSA constraint on phenotype, sets loops for biomass synthesis rates and ATP fluxes while minimizing glucose consumption
		FBAfunctionMREGlucose2500Q10.mat					2024-05-30		Code for performing FBA using Cobratoolbox and constraints from EcMREjobGLA2500Q10, contains enzyme parameters including kcat and enzyme surface area requirements
		EcMREnocostv2.mat					2022-10-04		E. coli stoichiometric metabolic model used for theoretical analysis (2500Q10), updated version listed above (EcMREPaper1), Excel model file can be found in original submission 10.1101/2024.08.21.609071
		MSAplotGlc.mat					2026-01-25		Plots 3D representation of phenotype data from the 2500Q10 simulations, file contains summary of relevant output data
		MREprocPert2800Q10.mat					2023-05-20		Code for analyzing the effect of perturbing enzyme parameters on predicted capacity for maintenance energy generation
		FBAfunctionMREGLA2800Q10.mat					2023-05-20		Code for calling Cobratoolbox to perform FBA for enzyme perturbation analyses
		additional code and analyses can be found at 10.1101/2024.08.21.609071
